# Reprogrammed *Pteropus* Bat Stem Cells Present Distinct Immune Signature and are Highly Permissive for Henipaviruses

**DOI:** 10.1101/846410

**Authors:** Noémie Aurine, Camille Baquerre, Maria Gaudino, Christian Jean, Claire Dumont, Sylvie Rival-Gervier, Clémence Kress, Branka Horvat, Bertrand Pain

**Affiliations:** University of Lyon, Université Lyon 1, INSERM, INRA, Stem Cell and Brain Research Institute, U1208, USC1361, Bron, France; CIRI, International Center for Infectiology Research, University of Lyon, Université Claude Bernard Lyon 1, INSERM, U1111, CNRS, UMR5308, ENS Lyon, Lyon, France

**Keywords:** Bats, Stem cells, Reprogramming, Emerging infection, Nipah virus, Innate immunity, transcriptomic analysis, interferon-stimulated gene

## Abstract

Bats are unique among mammals due to the ability of powered flight and exceptional longevity. They are also asymptomatic hosts for numerous viruses, including recently emerged zoonotic Henipaviruses Nipah and Hendra, which are highly pathogenic for humans and other mammals. Better understanding of how bats control viral infection requires development of relevant permissive cellular experimental models. By applying a somatic reprogramming protocol to *Pteropus* bat primary cells, using a novel combination of ESRRB, CDX2, and c-MYC transcription factors, we generated bat reprogrammed cells exhibiting stem cell-like characteristics and a neural stem cell-like molecular signature. These cells present a unique interferon-stimulated transcriptomic signature and both produce and respond to interferon type-I, highlighting differences between stem cells from bats and other mammals. In contrast to primary bat cells, these reprogrammed cells are highly susceptible to infection by *Henipavirus*, thereby enabling isolation of new bat viruses, study of virus-bat interactions, and better understanding of bat biology.

**Summary sentence:** Somatic reprogramming provides new bat stem cells with unique immune properties and original viral permissivness
