## Supplemental Table 4 for "Reprogrammed *Pteropus* Bat Stem Cells Present Distinct Immune Signature and are Highly Permissive for Henipaviruses"

### Sheet: Feuil1
	GO analysis of DEGS was performed using either LFC > 2 or LFC > 5. For the last 823 genes, the five first GO terms fell within “Biological process”, “molecular” function”, or “cellular component”. A similar GO analysis was performed on the two first main clusters identified by String analysis
	Functional enrichments in your network
	LFC > 2					Cluster 44					Cluster 35					Cluster 33
	GO-term	description	count in gene set	false discovery rate		GO-term	description	count in gene set	false discovery rate		GO-term	description	count in gene set	false discovery rate		GO-term	description	count in gene set	false discovery rate
	Biological Process (GO)					Biological Process (GO)					Biological Process (GO)					Biological Process (GO)
	GO:1903047	mitotic cell cycle process	108 of 564	6.88e-13		GO:0007049	cell cycle	37 of 1263	2.76e-34		GO:0007049	cell cycle	30 of 1263	5.73e-28		GO:0051056	regulation of small GTPase mediated signal transduction	18 of 310	6.94e-21
	GO:0000278	mitotic cell cycle	115 of 628	6.88e-13		GO:0007059	chromosome segregation	22 of 253	4.32e-27		GO:0000278	mitotic cell cycle	24 of 628	2.90e-25		GO:0065009	regulation of molecular function	29 of 3322	6.49e-16
	GO:0007049	cell cycle	182 of 1263	1.29e-12		GO:0022402	cell cycle process	29 of 890	5.40e-26		GO:1903047	mitotic cell cycle process	23 of 564	1.04e-24		GO:0043087	regulation of GTPase activity	16 of 474	6.07e-15
	GO:0022402	cell cycle process	142 of 890	1.92e-12		GO:0000278	mitotic cell cycle	24 of 628	3.85e-22		GO:0022402	cell cycle process	25 of 890	1.01e-23		GO:0044093	positive regulation of molecular function	23 of 1713	6.54e-15
	GO:0007399	nervous system development	269 of 2206	7.68e-12		GO:1903047	mitotic cell cycle process	23 of 564	9.73e-22		GO:0044772	mitotic cell cycle phase transition	17 of 254	9.52e-21		GO:1902531	regulation of intracellular signal transduction	23 of 1764	9.95e-15
	Molecular Function (GO)					Molecular Function (GO)					Molecular Function (GO)					Molecular Function (GO)
	GO:0043168	anion binding	280 of 2696	2.38e-05		GO:0043515	kinetochore binding	4 of 6	5.96e-07		GO:0061575	cyclin-dependent protein serine/threonine kinase activator activity	3 of 6	3.04e-05		GO:0017048	Rho GTPase binding	14 of 162	1.29e-18
	GO:0005515	protein binding	589 of 6605	8.58e-05		GO:0005524	ATP binding	13 of 1462	0.00087		GO:0019900	kinase binding	10 of 678	3.04e-05		GO:0098772	molecular function regulator	23 of 1793	3.92e-15
	GO:0046873	metal ion transmembrane transporter activity	69 of 458	0.00011		GO:0000166	nucleotide binding	14 of 2097	0.0025		GO:0019901	protein kinase binding	9 of 599	3.95e-05		GO:0005089	Rho guanyl-nucleotide exchange factor activity	10 of 76	6.09e-15
	GO:0032559	adenyl ribonucleotide binding	170 of 1514	0.00011		GO:1901363	heterocyclic compound binding	23 of 5305	0.0039		GO:0019899	enzyme binding	15 of 2197	7.21e-05		GO:0051020	GTPase binding	16 of 614	2.63e-14
	GO:0030554	adenyl nucleotide binding	171 of 1524	0.00011		GO:0097159	organic cyclic compound binding	23 of 5382	0.0045		GO:0043539	protein serine/threonine kinase activator activity	3 of 32	0.00083		GO:0030695	GTPase regulator activity	12 of 307	1.46e-12
	Cellular Component (GO)					Cellular Component (GO)					Cellular Component (GO)					Cellular Component (GO)
	GO:0044459	plasma membrane part	320 of 2651	1.79e-14		GO:0000775	chromosome, centromeric region	26 of 189	3.63e-38		GO:0000307	cyclin-dependent protein kinase holoenzyme complex	7 of 33	9.23e-11		GO:0005829	cytosol	27 of 4958	3.26e-09
	GO:0097458	neuron part	201 of 1449	1.94e-13		GO:0000776	kinetochore	23 of 130	9.39e-36		GO:0005634	nucleus	31 of 6892	5.19e-09		GO:0031252	cell leading edge	10 of 371	4.00e-08
	GO:0005886	plasma membrane	525 of 5159	5.90e-13		GO:0000777	condensed chromosome kinetochore	22 of 104	9.73e-36		GO:0005654	nucleoplasm	23 of 3446	1.46e-08		GO:0030027	lamellipodium	7 of 185	1.67e-06
	GO:0071944	cell periphery	530 of 5254	1.41e-12		GO:0000793	condensed chromosome	23 of 215	1.41e-31		GO:0044428	nuclear part	25 of 4359	2.31e-08		GO:0005737	cytoplasm	32 of 11238	1.38e-05
	GO:0043005	neuron projection	162 of 1142	1.55e-11		GO:0005694	chromosome	32 of 950	4.60e-31		GO:0044427	chromosomal part	13 of 819	2.31e-08		GO:0044444	cytoplasmic part	29 of 9377	7.12e-05
	LFC > 5					Cluster 27					Cluster 23a					Cluster 23b
	GO-term	description	count in gene set	false discovery rate		GO-term	description	count in gene set	false discovery rate		GO-term	description	count in gene set	false discovery rate		GO-term	description	count in gene set	false discovery rate
	Biological Process (GO)					Biological Process (GO)					Biological Process (GO)					Biological Process (GO)
	GO:0007399	nervous system development	136 of 2206	1.63e-13		GO:0007399	nervous system development	16 of 2206	2.74e-06		GO:0032502	developmental process	20 of 5401	4.47e-06		GO:0061564	axon development	11 of 377	1.81e-10
	GO:0048699	generation of neurons	92 of 1422	2.56e-09		GO:0048167	regulation of synaptic plasticity	6 of 164	2.72e-05		GO:0010468	regulation of gene expression	19 of 4533	4.47e-06		GO:0007409	axonogenesis	10 of 346	1.67e-09
	GO:0022008	neurogenesis	95 of 1519	4.29e-09		GO:0007268	chemical synaptic transmission	8 of 402	2.72e-05		GO:0006357	regulation of transcription by RNA polymerase II	15 of 2633	7.66e-06		GO:0048731	system development	19 of 4144	5.47e-08
	GO:0048731	system development	189 of 4144	2.06e-08		GO:0050804	modulation of chemical synaptic transmission	7 of 316	2.99e-05		GO:0051252	regulation of RNA metabolic process	17 of 3890	1.37e-05		GO:0048468	cell development	13 of 1493	1.37e-07
	GO:0007275	multicellular organism development	208 of 4726	2.13e-08		GO:0007610	behavior	8 of 541	5.62e-05		GO:2000112	regulation of cellular macromolecule biosynthetic process	17 of 4050	2.05e-05		GO:0032502	developmental process	20 of 5401	3.11e-07
	Molecular Function (GO)					Molecular Function (GO)					Molecular Function (GO)					Molecular Function (GO)
	GO:0015318	inorganic molecular entity transmembrane transporter activity	58 of 832	2.07e-06		GO:0005515	protein binding	22 of 6605	0.00012		GO:0044212	transcription regulatory region DNA binding	10 of 829	2.54e-06		GO:0003828	alpha-N-acetylneuraminate alpha-2,8-sialyltransferase activity	2 of 6	0.0063
	GO:0015075	ion transmembrane transporter activity	60 of 884	2.07e-06		GO:0015276	ligand-gated ion channel activity	5 of 140	0.00018		GO:0003676	nucleic acid binding	16 of 3332	2.54e-06		GO:0086080	protein binding involved in heterotypic cell-cell adhesion	2 of 10	0.0074
	GO:0022857	transmembrane transporter activity	66 of 1049	2.40e-06		GO:0005230	extracellular ligand-gated ion channel activity	4 of 76	0.00025		GO:0003677	DNA binding	14 of 2457	3.07e-06		GO:0033691	sialic acid binding	2 of 10	0.0074
	GO:0046873	metal ion transmembrane transporter activity	38 of 458	5.84e-06		GO:0030159	receptor signaling complex scaffold activity	3 of 23	0.00029		GO:0000981	DNA-binding transcription factor activity, RNA polymerase II-specific	12 of 1631	3.07e-06		GO:0001618	virus receptor activity	3 of 75	0.0074
	GO:0022890	inorganic cation transmembrane transporter activity	44 of 598	5.84e-06		GO:0035255	ionotropic glutamate receptor binding	3 of 28	0.00041		GO:0000976	transcription regulatory region sequence-specific DNA binding	8 of 710	2.35e-05		GO:0031406	carboxylic acid binding	3 of 187	0.0242
	Cellular Component (GO)					Cellular Component (GO)					Cellular Component (GO)					Cellular Component (GO)
	GO:0044459	plasma membrane part	171 of 2651	2.24e-21		GO:0097458	neuron part	17 of 1449	6.94e-11		GO:0005634	nucleus	18 of 6892	0.0052		GO:0033267	axon part	8 of 341	7.10e-07
	GO:0005886	plasma membrane	260 of 5159	1.08e-20		GO:0045202	synapse	14 of 849	1.40e-10		GO:0043227	membrane-bounded organelle	21 of 11244	0.0383		GO:0030424	axon	9 of 530	7.10e-07
	GO:0044425	membrane part	303 of 6517	1.72e-20		GO:0030424	axon	12 of 530	1.81e-10							GO:0043005	neuron projection	11 of 1142	1.28e-06
	GO:0071944	cell periphery	261 of 5254	3.36e-20		GO:0098794	postsynapse	11 of 435	4.52e-10							GO:0044425	membrane part	19 of 6517	6.52e-05
	GO:0031226	intrinsic component of plasma membrane	118 of 1641	1.73e-17		GO:0098878	neurotransmitter receptor complex	6 of 43	2.59e-09							GO:0031224	intrinsic component of membrane	17 of 5316	0.00012
