## Supplementary material for "Reprogrammed *Pteropus* Bat Stem Cells Present Distinct Immune Signature and are Highly Permissive for Henipaviruses": Spplemental Table 5

### Sheet: ISG_PTC_vs_ES2_results
The list is based on a consensual list of ISGs described in other species (34) and was used for heatmap clustering. The values were extracted from the complete list, as mentioned in Table S2.
Symbol	Human,Entrez,Gene,ID	Description	Pvam,geneid	ECM_ES2_p22	ECM_ES2_p26	EMC_ES2_p12	PTC_1	PTC_2_p29	PTC_3_p28	baseMean	log2FoldChange	lfcSE	pvalue	padj
CDK18	5129	cyclin-dependent kinase 18	105300665	3922.36	3164.43	4728.33	1.81007	0	0	1969.49	-12.2132	1.0276	1.29301e-30	6.0556e-29
SLC1A1	6505	solute carrier family 1 (neuronal/epithelial high affinity glutamate transporter, system Xag), member 1	105303180	9.49454	75.6902	78.9781	0	0	0	27.3605	-8.50431	2.97826	1.55251e-07	9.64555e-07
IFNLR1	163702	interferon, lambda receptor 1	105290463	39.4987	42.2079	30.383	0	0	0	18.6816	-7.97671	2.79272	3.89028e-08	2.6224e-07
ZNF385B	151126	zinc finger protein 385B	105289865	34.503	80.3048	144.782	1.01743	1.64921	0	43.7095	-6.20145	1.18964	6.97616e-08	4.56642e-07
CES1	1066	carboxylesterase 1	105292043	30.6642	2.95392	19.5771	0	0	0	8.86587	-6.17963	2.96505	0.0002247	0.000835037
CCNA1	8900	cyclin A1	105293290	66.2153	39.2367	41.1521	2.25857	2.31529	0	25.1963	-4.60618	0.924802	1.37089e-07	8.60585e-07
BATF2	116071	basic leucine zipper transcription factor, ATF-like 2	105297869	49.4552	13.9887	30.0505	4.09461	0	0	16.2648	-3.77455	1.23413	0.000224219	0.000833563
HPSE	10855	heparanase	105289595	83.3958	85.9683	56.2797	4.61313	14.6137	0	40.8118	-3.17214	0.841632	1.5877e-05	7.2359e-05
BUB1	699	BUB1 mitotic checkpoint serine/threonine kinase	105303971	2230.21	2703.43	2232.07	598.468	263.105	174.029	1366.89	-2.65468	0.47847	3.53409e-09	2.71864e-08
TAGAP	117289	T-cell activation RhoGTPase activating protein	105302988	8.15275	7.75001	2.50992	0	0	0	3.06878	-2.46671	4.36921	0.0150405	0.0356013
NOD2	64127	nucleotide-binding oligomerization domain containing 2	105292084	103.687	121.388	60.4956	18.0053	19.1545	18.9775	56.9513	-2.19647	0.490273	1.24717e-06	6.74322e-06
ABTB2	25841	ankyrin repeat and BTB (POZ) domain containing 2	105289969	5.97639	108.003	10.2135	1.97386	10.8752	1.48157	23.0873	-2.07676	1.42573	0.0122825	0.0298673
PMAIP1	5366	phorbol-12-myristate-13-acetate-induced protein 1	105292725	209.544	226.865	176.15	81.2576	26.6852	21.3319	123.639	-2.04019	0.560111	4.72202e-05	0.000199747
PDK1	5163	pyruvate dehydrogenase kinase, isozyme 1	105290398	9548.93	12008.6	5772.44	1726.92	2618.69	2041.21	5619.47	-2.00551	0.365541	7.78519e-09	5.6991e-08
NT5C3A	51251	5'-nucleotidase, cytosolic IIIA	105293662	2749.8	2142.2	3499	520.057	730.26	898.661	1756.66	-1.88749	0.34055	6.46678e-09	4.78021e-08
NDC80	10403	NDC80 kinetochore complex component	105292319	2296.26	2503.18	2262.29	909.883	581.424	303.884	1476.15	-1.85278	0.424453	2.73747e-06	1.40297e-05
IL15	3600	interleukin 15	105301205	57.3419	70.215	91.5322	22.5723	14.4856	18.2982	45.7409	-1.8257	0.483345	3.56587e-05	0.00015375
ARG2	384	arginase 2	105308144	1273.36	1243.64	1818.71	658.15	227.263	349.257	928.396	-1.67125	0.446535	4.49187e-05	0.000190873
PIM3	415116	Pim-3 proto-oncogene, serine/threonine kinase	105303068	365.901	472.615	621.576	151.772	140.466	151.224	317.259	-1.64878	0.319348	6.72847e-08	4.41016e-07
PPM1K	152926	protein phosphatase, Mg2+/Mn2+ dependent, 1K	105289567	563.801	898.544	456.752	61.8401	264.458	208.766	409.027	-1.63208	0.554707	0.000792955	0.00262053
MASTL	84930	microtubule associated serine/threonine kinase-like	105299326	359.981	496.773	368.054	193.024	104.691	67.3257	264.975	-1.60588	0.44918	9.52508e-05	0.000380269
SNN	8303	stannin	105290931	689.614	492.292	865.203	120.649	282.101	246.071	449.322	-1.53387	0.422597	8.1918e-05	0.000330868
RASSF4	83937	Ras association (RalGDS/AF-6) domain family member 4	105304168	138.726	66.028	119.225	29.4909	31.8047	51.4245	72.7832	-1.37181	0.478967	0.0014001	0.00436588
PNPT1	87178	polyribonucleotide nucleotidyltransferase 1	105294648	1578.79	1394.11	1383.39	679.008	496.602	507.824	1006.62	-1.32481	0.257092	1.00372e-07	6.41635e-07
CREB3L3	84699	cAMP responsive element binding protein 3-like 3	105306745	44.996	57.4955	32.7026	4.90116	13.3235	26.6428	30.0103	-1.28123	0.690699	0.0199253	0.0454202
PTMA	5757	prothymosin, alpha	105308010	36259.4	35407.9	40911	24503.5	7280.6	11765.5	26021.3	-1.22342	0.45352	0.00272592	0.00794117
GK	2710	glycerol kinase	105309287	450.584	488.509	336.335	314.991	79.0445	83.323	292.131	-1.18553	0.56582	0.0138024	0.0330403
IFIT5	24138	interferon-induced protein with tetratricopeptide repeats 5	105293098	4033.02	3307.81	4202.67	1721.04	1794.93	1508.9	2761.4	-1.16155	0.23394	3.20398e-07	1.89883e-06
SAMHD1	25939	SAM domain and HD domain 1	105296479	608.425	929.555	487.048	117.911	320.03	428.938	481.985	-1.04978	0.50042	0.0167367	0.0389875
GTPBP1	9567	GTP binding protein 1	105288262	821.843	950.55	744.667	424.699	462.943	391.431	632.689	-0.936698	0.243181	6.90859e-05	0.000282226
ACSL1	2180	acyl-CoA synthetase long-chain family member 1	105294706	1468.07	1670.41	1229.45	676.764	895.071	744.984	1114.12	-0.870523	0.261931	0.000554853	0.00189248
IMPA2	3613	inositol(myo)-1(or 4)-monophosphatase 2	105306351	411.702	444.054	532.394	254.017	209.734	271.563	353.911	-0.870497	0.269562	0.000770312	0.00255386
MVB12B	89853	multivesicular body subunit 12B	105294852	833.052	835.127	933.238	490.033	511.284	501.463	684.033	-0.764655	0.213811	0.000244273	0.000901302
FZD5	7855	frizzled class receptor 5	105298400	380.132	603.576	372.164	288.139	274.519	199.277	352.968	-0.760965	0.334457	0.0155402	0.0365919
RBM25	58517	RNA binding motif protein 25	105299255	5912.75	5877.04	4792.66	3714	3174.57	3095.11	4427.69	-0.701556	0.229782	0.00166264	0.00510683
CASP7	840	caspase 7, apoptosis-related cysteine peptidase	105291475	539.767	713.365	566.259	330.87	405.049	373.096	488.068	-0.676241	0.258712	0.00666923	0.0175005
ATP10D	57205	ATPase, class V, type 10D	105293901	618.972	888.691	543.664	433.378	443.346	378.637	551.115	-0.658546	0.295791	0.0194437	0.0444926
BAG1	573	BCL2-associated athanogene	105306478	2565.54	2588.78	3544.13	2001.51	1827.09	1928.5	2409.26	-0.565384	0.247774	0.018396	0.0423959
LAP3	51056	leucine aminopeptidase 3	105295368	3334.19	3350.27	3929.99	4675.65	5049.43	6915.47	4542.5	0.61497	0.263474	0.0158914	0.0372655
CNP	1267	2',3'-cyclic nucleotide 3' phosphodiesterase	105306307	2089.14	1797.84	2913.8	3578.09	3589.76	3539.93	2918.09	0.616082	0.273407	0.0191257	0.0438515
GAK	2580	cyclin G associated kinase	105301863	453.366	557.309	693.086	995.284	781.76	944.575	737.563	0.634856	0.279677	0.0180562	0.0416569
PLIN2	123	perilipin 2	105295593	2806.77	2166.4	2787.12	3449.9	3839.81	5528.98	3429.83	0.677748	0.292528	0.0154656	0.0364364
LGMN	5641	legumain	105300792	2057.9	1876.21	2492.22	3084.79	3541.27	3972.5	2837.48	0.686259	0.247912	0.00415926	0.0115245
TCF7L2	6934	transcription factor 7-like 2 (T-cell specific, HMG-box)	105291480	844.903	1074.84	900.511	1202.49	1747.82	1738.84	1251.57	0.692595	0.275116	0.00888722	0.0225476
TAP1	6890	transporter 1, ATP-binding cassette, sub-family B (MDR/TAP)	105300966	610.407	594.494	781.471	1169.6	979.457	1224.75	893.364	0.727359	0.254513	0.00310945	0.00894062
BLVRA	644	biliverdin reductase A	105310146	826.009	663.884	808.734	1510.79	1173.35	1405.43	1064.7	0.795191	0.246101	0.000852564	0.00278963
RBCK1	10616	RanBP-type and C3HC4-type zinc finger containing 1	105305490	696.552	880.65	998.929	1442.75	1645.61	1624.24	1214.79	0.83165	0.253963	0.000700457	0.00234081
LIPA	3988	lipase A, lysosomal acid, cholesterol esterase	105293102	1371.77	1334.03	959.908	2639.32	2334.34	1833.06	1745.4	0.84362	0.285504	0.002058	0.00617276
DHX58	79132	DEXH (Asp-Glu-X-His) box polypeptide 58	105306302	65.4659	39.2748	43.0516	109.076	89.405	88.566	72.4733	0.861666	0.384741	0.0155379	0.0365919
WARS	7453	tryptophanyl-tRNA synthetase	105308932	845.113	942.922	1049.28	1537.49	1998.99	1983.33	1392.85	0.921005	0.248237	0.000127101	0.000495359
STAT1	6772	signal transducer and activator of transcription 1, 91kDa	105289309	2719.77	2455.13	3094.1	6661.96	5569.57	4561.17	4176.95	0.976944	0.262384	0.000113357	0.000445856
CHMP5	51510	charged multivesicular body protein 5	105306413	1571.08	1253.18	1893.48	3037.89	3425	3320.38	2416.84	1.00371	0.260811	6.184e-05	0.000255867
ERLIN1	10613	ER lipid raft associated 1	105304618	1132.37	1230.01	994.043	2643.81	2214.66	2067.42	1713.72	1.00792	0.24025	1.54034e-05	7.03472e-05
MCL1	4170	myeloid cell leukemia 1	105303816	5198.74	5294.29	5615.98	17414.3	8050.88	9186.11	8460.04	1.02018	0.359636	0.00244879	0.00721288
NAPA	8775	N-ethylmaleimide-sensitive factor attachment protein, alpha	105304193	619.188	590	886.489	1615.45	1259.94	1540.83	1085.32	1.02128	0.286936	0.000204076	0.000764607
TRAFD1	10906	TRAF-type zinc finger domain containing 1	105289387	961.217	838.02	1125.75	1853.51	2048.14	2251.57	1513.04	1.03308	0.245538	1.42025e-05	6.53021e-05
NFIL3	4783	nuclear factor, interleukin 3 regulated	105306939	697.759	591.029	789.763	1679.72	1210.71	1670.43	1106.57	1.0834	0.274512	4.09851e-05	0.000175256
DDIT4	54541	DNA-damage-inducible transcript 4	105288832	973.433	470.068	1036.04	2695.81	1354.93	1695.33	1370.93	1.08841	0.422025	0.00462129	0.0126432
CDK17	5128	cyclin-dependent kinase 17	105295997	626.608	655.02	767.892	3343.36	966.382	979.485	1223.13	1.18541	0.516014	0.00893034	0.0226366
OAS2	4939	2'-5'-oligoadenylate synthetase 2, 69/71kDa	105289390	34.6127	69.3536	24.5535	132.341	109.017	88.7995	76.4461	1.19894	0.496398	0.00637934	0.0168296
B2M	567	beta-2-microglobulin	105288712	11103.2	9161.33	15070.6	31665.4	24024.9	28909.6	19989.2	1.20086	0.29495	2.13501e-05	9.53579e-05
SOCS1	8651	suppressor of cytokine signaling 1	105290926	27.6221	10.699	38.9452	64.9162	39.6373	112.668	49.0813	1.2026	0.629962	0.0209443	0.0473751
NCOA3	8202	nuclear receptor coactivator 3	105298182	3299.12	3618.98	2895.73	6558.36	9412.61	8302.41	5681.2	1.26024	0.259564	5.09553e-07	2.93669e-06
GLIPR2	152007	GLI pathogenesis-related 2	105296217	520.034	292.852	670.808	1711.92	930.851	1273.87	900.056	1.28489	0.409896	0.000676545	0.00226938
RNF114	55905	ring finger protein 114	105296053	2253.81	2022.38	2367.43	5596	5194.91	5786.74	3870.21	1.28984	0.208574	2.69141e-10	2.38254e-09
PXK	54899	PX domain containing serine/threonine kinase	105299840	663.34	1390.57	438.824	3196.98	2030.35	1622.89	1557.16	1.29384	0.48957	0.0030519	0.00879703
RIPK2	8767	receptor-interacting serine-threonine kinase 2	105304146	505.829	434.047	432.491	1504	965.05	1063.19	817.434	1.30713	0.288574	2.40584e-06	1.24272e-05
TDRD7	23424	tudor domain containing 7	105296281	198.489	245.344	163.515	431.489	636.176	507.368	363.73	1.30976	0.312981	1.14345e-05	5.33736e-05
IRAK4	51135	interleukin-1 receptor-associated kinase 4	105297485	150.801	183.746	70.1726	448.163	497.6	193.685	257.361	1.31637	0.507843	0.00340965	0.0097045
IFNGR1	3459	interferon gamma receptor 1	105289469	1252.47	1338.84	1612.94	3271.2	4107.09	3488.87	2511.9	1.32513	0.244787	2.24255e-08	1.55211e-07
TRIM21	6737	tripartite motif containing 21	105303675	157.858	238.68	164.232	563.173	493.312	443.2	343.409	1.35837	0.30411	3.01386e-06	1.53542e-05
JADE2	23338	jade family PHD finger 2	105293574	230.792	334.975	284.049	515.971	1168.53	703.703	539.671	1.38616	0.391385	0.000141238	0.000545484
PML	5371	promyelocytic leukemia	105306822	604.193	641.562	571.64	1228.43	2053.61	1972.25	1178.61	1.46959	0.300709	3.48642e-07	2.05631e-06
HELZ2	85441	helicase with zinc finger 2, transcriptional coactivator	105301421	211.702	304.321	210.387	609.171	748.557	763.773	474.652	1.48874	0.292658	1.20861e-07	7.63435e-07
TAP2	6891	transporter 2, ATP-binding cassette, sub-family B (MDR/TAP)	105301037	319.234	343.318	281.006	1020.5	945.819	852.947	627.137	1.54103	0.239691	4.17054e-11	4.0451e-10
FBXO6	26270	F-box protein 6	105294365	422.055	475.461	548.803	1678.14	1219.26	1475.5	969.869	1.54844	0.265665	1.79174e-09	1.42996e-08
GALNT2	2590	polypeptide N-acetylgalactosaminyltransferase 2	105306025	473.739	521.818	411.454	1686.73	1349.1	1315.42	959.711	1.58571	0.254498	1.43339e-10	1.30592e-09
CPT1A	1374	carnitine palmitoyltransferase 1A (liver)	105308785	2493.38	1545.48	2229.3	10661.7	5048.97	5261.2	4540	1.63379	0.402355	1.36159e-05	6.28428e-05
STAT2	6773	signal transducer and activator of transcription 2, 113kDa	105302576	1811.9	1596	1793.03	4525.71	5996.64	6093.84	3636.19	1.63524	0.245115	7.59881e-12	7.98444e-11
UNC93B1	81622	unc-93 homolog B1 (C, elegans)	105306575	65.2916	73.5851	38.7438	224.448	186.688	188.753	129.585	1.66596	0.374741	2.3669e-06	1.22486e-05
SLC25A28	81894	solute carrier family 25 (mitochondrial iron transporter), member 28	105304611	236.207	239.938	303.231	689.018	894.547	991.567	559.085	1.66817	0.285356	1.41932e-09	1.14842e-08
EIF2AK2	5610	eukaryotic translation initiation factor 2-alpha kinase 2	105292967	1021.89	1131.16	663.991	3067.65	3956.99	2661.49	2083.86	1.71024	0.326915	4.50389e-08	3.0082e-07
NPAS2	4862	neuronal PAS domain protein 2	105308025	212.221	188.462	163.445	604.41	669.14	766.974	434.109	1.80712	0.265551	2.54316e-12	2.81508e-11
IL6ST	3572	interleukin 6 signal transducer	105299364	3734.13	4371.42	2830.21	11934.5	16986.1	11867.7	8620.69	1.83522	0.304685	3.8942e-10	3.37291e-09
EPSTI1	94240	epithelial stromal interaction 1 (breast)	105298476	44.2385	39.3672	75.5671	282.546	145.094	197.4	130.702	1.84689	0.446189	7.71562e-06	3.69891e-05
FUT4	2526	fucosyltransferase 4 (alpha (1,3) fucosyltransferase, myeloid-specific)	105301907	22.1885	13.5112	22.7031	98.2052	79.1684	58.6061	49.0638	1.86363	0.475008	1.97164e-05	8.85829e-05
SMAD3	4088	SMAD family member 3	105309746	1783.23	1870.43	1175.77	16076.3	3211.62	2441.05	4426.39	1.88048	0.68401	0.00114905	0.00365134
EXT1	2131	exostosin glycosyltransferase 1	105292239	623.735	638.141	775.673	2777.69	2189.11	2955.56	1659.98	1.91436	0.258056	2.59463e-14	3.55407e-13
RNF24	11237	ring finger protein 24	105298560	296.126	219.153	363.209	1334.77	1234.91	957.632	734.3	1.94079	0.314875	1.57678e-10	1.42862e-09
ZC3HAV1	56829	zinc finger CCCH-type, antiviral 1	105291619	251.661	822.501	163.67	1814.17	2201.94	1572.51	1137.74	1.95749	0.588594	0.000165275	0.000628954
IRF9	10379	interferon regulatory factor 9	105309384	132.05	156.004	211.719	194.698	1013.22	1091.98	466.611	1.96905	0.61055	0.000231077	0.000856792
RNF19B	127544	ring finger protein 19B	105290595	428.265	396.444	436.152	1676.74	1511.8	2143.64	1098.84	2.03762	0.257611	5.41351e-16	8.65721e-15
ETV6	2120	ets variant 6	105302801	489.109	551.588	572.971	1857.58	2134.26	2919.64	1420.86	2.04738	0.284208	1.20297e-13	1.53353e-12
MAP3K14	9020	mitogen-activated protein kinase kinase kinase 14	105303461	146.11	198.091	152.887	1191.25	557.727	537.413	463.913	2.09337	0.417648	9.86468e-08	6.31019e-07
CD80	941	CD80 molecule	105302220	2.18045	4.83609	4.17399	25.4478	29.9855	11.1476	12.9619	2.1567	0.866389	0.00181285	0.00551823
IRF2	3660	interferon regulatory factor 2	105294714	314.522	343.253	192.268	911.027	1511.4	1638.76	818.537	2.16725	0.378446	1.83135e-09	1.46077e-08
SOCS2	8835	suppressor of cytokine signaling 2	105293246	220.218	431.457	340.808	1777.67	1637.14	1338.13	957.57	2.18866	0.342535	2.98722e-11	2.93793e-10
TRIM56	81844	tripartite motif containing 56	105299726	1018.98	448.6	684.075	2753.01	4007.34	3737.46	2108.24	2.19706	0.382339	1.66577e-09	1.33248e-08
FAM46C	54855	family with sequence similarity 46, member C	105296401	62.0466	71.8066	15.8804	559.146	174.69	125.936	168.251	2.20797	0.734194	0.000368958	0.00131
ELF1	1997	E74-like factor 1 (ets domain transcription factor)	105298457	523.21	649.014	561.771	4261.98	2367.62	1897.56	1710.19	2.2092	0.379492	1.00085e-09	8.23709e-09
OPTN	10133	optineurin	105291699	556.64	605.062	338.84	2356.36	3351.69	1816.49	1504.18	2.24026	0.375135	4.03592e-10	3.48645e-09
KIAA0040	9674	KIAA0040	105292858	26.1296	41.7975	25.5742	137.241	123.599	224.485	96.4711	2.25975	0.444237	5.73066e-08	3.77881e-07
XAF1	54739	XIAP associated factor 1	105291796	10.8439	0	3.9564	48.7647	27.8096	36.7237	21.3497	2.3611	1.00066	0.00207236	0.0062092
JUNB	3726	jun B proto-oncogene	105307165	481.43	2035.7	414.52	16906.2	1748.88	2564.41	4025.19	2.41504	0.912416	0.00092402	0.00299876
TYMP	1890	thymidine phosphorylase	105308274	171.156	559.736	166.226	1548.58	1748.57	2113.89	1051.36	2.434	0.525741	5.11753e-07	2.94542e-06
ISG20	3669	interferon stimulated exonuclease gene 20kDa	105305196	48.2013	9.00757	41.1463	469.863	78.7084	138.474	130.9	2.43763	0.809541	0.000303757	0.00109712
IRF1	3659	interferon regulatory factor 1	105293546	62.3654	86.9823	90.9511	578.131	410.861	407.667	272.826	2.47826	0.329892	8.68599e-15	1.24438e-13
SPATS2L	26010	spermatogenesis associated, serine-rich 2-like	105298142	505.868	491.019	647.81	3336.64	3020.83	3395.09	1899.54	2.53361	0.242658	2.43023e-26	8.56676e-25
SAMD4A	23034	sterile alpha motif domain containing 4A	105309183	149.116	160.863	53.0592	1444.83	808.621	403.91	503.4	2.68379	0.586978	5.74338e-07	3.27931e-06
GEM	2669	GTP binding protein overexpressed in skeletal muscle	105308411	200.405	225.107	180.313	2370.35	830.928	1096.24	817.225	2.71456	0.448833	1.80445e-10	1.62442e-09
SCARB2	950	scavenger receptor class B, member 2	105292366	909.071	989.055	966.87	5215.83	6454.34	7876.39	3735.26	2.73449	0.261548	2.23289e-26	7.92797e-25
SECTM1	6398	secreted and transmembrane 1	105301165	0.695285	3.03922	0	25.7443	12.6185	8.33446	8.40529	2.87728	1.36699	0.00276355	0.00804245
VMP1	81671	vacuole membrane protein 1	105302103	2256.28	2139.89	2315.9	18224.2	10488	23281.7	9784.33	2.88881	0.353851	4.46207e-17	7.79476e-16
SAT1	6303	spermidine/spermine N1-acetyltransferase 1	105304393	322.212	521.811	305.54	2774.72	2515.31	3690.4	1688.33	2.90483	0.339356	1.35731e-18	2.69407e-17
JAK2	3717	Janus kinase 2	105303192	394.48	385.228	342.029	2241.26	3496.84	3080.08	1656.65	2.93268	0.280002	1.40847e-26	5.06484e-25
MAFB	9935	v-maf avian musculoaponeurotic fibrosarcoma oncogene homolog B	105296500	2.95308	8.64121	8.16279	188.558	14.1725	19.9918	40.4132	2.93822	1.09928	0.000567827	0.00193305
ABLIM3	22885	actin binding LIM protein family, member 3	105299478	97.2977	97.0152	56.096	914.294	687.233	495.923	391.31	2.98829	0.389386	1.92154e-15	2.92318e-14
IFI35	3430	interferon-induced protein 35	105306259	63.5166	189.953	32.9751	1179.4	601.187	858.205	487.539	3.00628	0.629547	1.79745e-07	1.1066e-06
BCL3	602	B-cell CLL/lymphoma 3	105297356	54.6427	83.2917	57.2238	1036.23	253.748	463.7	324.806	3.0154	0.550081	4.43529e-09	3.36661e-08
FNDC4	64838	fibronectin type III domain containing 4	105299121	15.6534	8.80074	12.5406	64.022	117.151	157.445	62.6022	3.02599	0.543714	2.96217e-09	2.30118e-08
CD9	928	CD9 molecule	105295981	448.178	384.058	104.216	5742.55	2369	1953.93	1833.66	3.24154	0.61875	1.55366e-08	1.09772e-07
BST2	684	bone marrow stromal cell antigen 2	105296623	198.503	533.628	76.9093	2972.48	2642.11	3286.12	1618.29	3.27471	0.620022	1.17268e-08	8.41753e-08
THBD	7056	thrombomodulin	105307976	3.69102	2.88765	3.27055	20.5258	50.4319	54.3396	22.5244	3.37521	0.770176	1.22493e-06	6.63208e-06
CDKN1A	1026	cyclin-dependent kinase inhibitor 1A (p21, Cip1)	105288383	600.726	59.4515	1437.24	9435.2	8979.55	9651.39	5027.26	3.44366	0.820367	2.25264e-06	1.16911e-05
MCUB	55013	Mitochondrial Calcium Uniporter Dominant Negative Beta Subunit	105292999	230.725	326.597	277.704	3234.19	2792.76	3256.32	1686.38	3.4442	0.257164	6.71573e-42	6.11567e-40
GBP5	115362	guanylate binding protein 5	105289153	54.8365	4.5851	28.0086	340.862	520.16	359.295	217.958	3.57068	0.684349	1.65796e-08	1.16805e-07
IGFBP2	3485	insulin-like growth factor binding protein 2, 36kDa	105291078	860.98	818.101	1097.64	13987.4	6481.96	14552.8	6299.82	3.59031	0.385901	1.37509e-21	3.48303e-20
VAMP5	10791	vesicle-associated membrane protein 5	105298513	270.921	278.309	324.079	3224.18	2966.69	4879.26	1990.57	3.62063	0.305078	1.68613e-33	9.26429e-32
CCND3	896	cyclin D3	105288434	359.267	310.955	490.553	4881.31	4048.97	5978.16	2678.2	3.63802	0.309529	6.62524e-33	3.45672e-31
SPSB1	80176	splA/ryanodine receptor domain and SOCS box containing 1	105307218	31.5267	26.3537	26.9395	1204.94	55.2323	129.068	245.677	3.6394	0.956345	9.39358e-06	4.44376e-05
MAFF	23764	v-maf avian musculoaponeurotic fibrosarcoma oncogene homolog F	105288253	159.232	605.153	111.897	10320.5	1258.68	2176.72	2438.69	3.65653	0.852513	1.2999e-06	7.00137e-06
HEG1	57493	heart development protein with EGF-like domains 1	105288828	733.487	703.491	453.739	5728.79	10667.3	9518.13	4634.16	3.71955	0.361448	7.90755e-26	2.69103e-24
SP110	3431	SP110 nuclear body protein	105294735	82.0592	64.1325	49.3311	935.416	1013.67	890.901	505.919	3.81633	0.302825	2.07314e-37	1.46686e-35
TNFSF10	8743	tumor necrosis factor (ligand) superfamily, member 10	105305707	9.0847	18.6509	10.8996	162.456	258.988	171.96	105.34	3.86096	0.466837	1.10114e-17	2.0167e-16
EHD4	30844	EH-domain containing 4	105288667	393.668	518.684	307.739	4390.1	6397.04	7642.46	3274.95	3.86237	0.347218	7.1857e-30	3.26427e-28
DTX3L	151636	deltex 3 like, E3 ubiquitin ligase	105298812	101.319	56.8484	71.923	998.372	1539.9	1235.81	667.362	3.97839	0.348961	4.03657e-31	1.93186e-29
IFI30	10437	interferon, gamma-inducible protein 30	105296604	212.335	87.5276	197.68	2401.95	2875.96	3079.16	1475.77	4.0014	0.39335	2.40059e-25	7.84379e-24
LMO2	4005	LIM domain only 2 (rhombotin-like 1)	105289966	3.66099	4.81128	3.27417	31.8951	143.256	53.1037	40.0003	4.02581	0.794421	3.30145e-08	2.24471e-07
CCL5	6352	C-C Motif Chemokine Ligand 5	105304977	0.74343	0.985144	0	13.4461	13.1012	26.6982	9.16235	4.25498	1.33357	0.000211465	0.000790481
DDX58	23586	DEAD (Asp-Glu-Ala-Asp) box polypeptide 58	105306475	12.7421	24.4625	7.02357	249.289	263.811	433.243	165.095	4.32092	0.517806	5.26892e-18	9.94623e-17
FNDC3B	64778	fibronectin type III domain containing 3B	105306028	441.657	682.387	342.544	9395.65	11384.6	10798.9	5507.62	4.37833	0.336332	5.56035e-40	4.55717e-38
ENPP1	5167	ectonucleotide pyrophosphatase/phosphodiesterase 1	105291176	287.801	371.303	133.172	8447.09	7184.5	3737.25	3360.19	4.52273	0.479321	2.90903e-22	7.71166e-21
TRIM14	9830	tripartite motif containing 14	105296284	8.9492	0.971161	8.61826	156.754	210.014	133.997	86.5507	4.58036	0.593074	1.3537e-15	2.08678e-14
SERPINB9	5272	serpin peptidase inhibitor, clade B (ovalbumin), member 9	105309539	142.751	205.296	68.2828	2867.71	4534.67	3942.2	1960.15	4.69456	0.443123	2.35597e-27	8.86079e-26
UBA7	7318	ubiquitin-like modifier activating enzyme 7	105295165	3.19218	2.74282	2.50624	95.2703	71.3245	94.2852	44.8869	4.79856	0.628775	3.89272e-15	5.74849e-14
RTP4	64108	Receptor Transporter Protein 4	105306667	46.2282	31.0372	17.0293	176.577	1183.23	1693.02	524.521	4.81975	0.734889	3.58538e-12	3.89853e-11
ALDH1A1	216	aldehyde dehydrogenase 1 family, member A1	105299482	58.0701	367.685	62.6864	572.594	9513.41	10951.2	3587.61	4.82201	1.37186	1.88165e-05	8.48317e-05
CD274	29126	CD274 molecule	105303171	0.74579	0	5.32934	30.4954	127.173	76.2385	39.997	4.91731	1.0056	7.94288e-08	5.15973e-07
IL15RA	3601	interleukin 15 receptor, alpha	105307744	2.96365	0.977419	0.803569	95.1047	34.4453	54.3385	31.4388	4.95943	0.875589	2.18031e-09	1.72443e-08
SERPING1	710	serpin peptidase inhibitor, clade G (C1 inhibitor), member 1	105304747	226.474	104.792	224.353	6295.45	6988.58	11291.9	4188.6	5.40685	0.415569	7.43104e-40	6.04002e-38
IFIT3	3437	interferon-induced protein with tetratricopeptide repeats 3	105293099	2.15357	0	0	71.0992	39.8814	30.4963	23.9384	5.48516	1.09093	1.3104e-07	8.24557e-07
IFIH1	64135	interferon induced with helicase C domain 1	105291001	6.13594	27.4337	1.88204	518.87	759.612	900.398	369.055	5.7849	0.71878	5.00506e-17	8.68927e-16
ETV7	51513	ets variant 7	105288377	9.13948	3.69454	8.08328	609.194	338.929	475.787	240.805	5.99233	0.479408	1.21326e-36	8.14497e-35
CD38	952	CD38 molecule	105295966	1.44228	0	0	163.399	12.8081	18.4019	32.6752	6.29657	1.5022	4.34763e-06	2.1541e-05
CLEC2B	9976	C-type lectin domain family 2, member B	105296010	0	1.06465	0	7.36453	55.7889	70.1138	22.3886	6.42206	1.62515	2.45257e-06	1.26453e-05
CFB	629	complement factor B	105305289	19.1665	13.587	16.2151	2196.41	425.266	2374.61	840.876	6.55951	0.623383	4.58103e-27	1.6906e-25
VEGFC	7424	vascular endothelial growth factor C	105299636	3.6823	13.5077	5.75597	700.541	828.023	885.673	406.197	6.70265	0.468012	6.15464e-48	7.38181e-46
EPAS1	2034	endothelial PAS domain protein 1	105292971	95.9943	108.591	46.0273	12308.7	5393.7	9686.69	4606.61	6.71757	0.453296	7.17211e-51	9.66271e-49
CD163	9332	CD163 molecule	105295930	0	0	0	1.04124	33.2896	22.2843	9.43585	6.73665	3.10398	0.000181872	0.000687243
TIMP1	7076	TIMP metallopeptidase inhibitor 1	105305457	390.594	165.841	461.322	74161.7	29884.4	35944.2	23501.3	7.03656	0.503883	1.74259e-45	1.84284e-43
PDGFRL	5157	platelet-derived growth factor receptor-like	105295561	19.7569	52.0867	6.57739	3863.12	3126.45	5213.97	2046.99	7.19432	0.615588	7.1582e-33	3.72492e-31
IFI6	2537	interferon, alpha-inducible protein 6	105290518	9.14621	4.03051	0.713085	1051.65	664.801	613.184	390.588	7.29897	0.610662	5.72584e-34	3.23642e-32
ABCA9	10350	ATP-binding cassette, sub-family A (ABC1), member 9	105298939	19.369	11.3428	10.3248	2517.55	2722.74	2039.53	1220.14	7.41587	0.369836	5.2808e-90	2.73351e-87
LGALS3	3958	lectin, galactoside-binding, soluble, 3	105309140	21.764	32.8837	13.6061	2290.69	7076.59	7887.42	2887.16	7.91986	0.548153	1.22315e-48	1.52274e-46
CEBPD	1052	CCAAT/enhancer binding protein (C/EBP), delta	105309248	3.7705	3.85822	3.14069	173.332	1264.88	1496.53	490.919	7.94127	0.7971	1.67402e-24	5.31097e-23
TNFAIP6	7130	tumor necrosis factor, alpha-induced protein 6	105291561	1.42863	1.90913	0	900.258	262.219	442.673	268.081	8.73893	0.896335	1.04957e-22	2.89957e-21
ANGPTL1	9068	angiopoietin-like 1	105292849	0	2.84746	0.853457	410.175	801.847	765.259	330.164	9.0347	0.826748	6.29561e-28	2.48166e-26
FAM46A	55603	family with sequence similarity 46, member A	105295293	5.83636	9.65697	0	630.022	6713.12	4174.55	1922.2	9.11657	1.46337	1.71363e-11	1.72857e-10
STEAP4	79689	STEAP family member 4	105294705	0	0	0	143.056	47.8564	12.4084	33.8868	9.40878	3.00135	1.03189e-08	7.44852e-08
C1S	716	complement component 1, s subcomponent	105295936	177.069	164.037	86.3482	99850	85758.2	131390	52904.3	9.51159	0.369126	1.08842e-147	3.05847e-144
MYOF	26509	myoferlin	105293131	4.3595	15.2674	2.53748	11183.7	6782.77	4194.98	3697.27	9.92008	0.62777	6.74098e-58	1.22773e-55
ADM	133	adrenomedullin	105303542	5.15023	17.226	6.35212	12402	29614.9	42785.3	14138.5	11.4929	0.603702	1.43715e-82	6.28196e-80
SERPINE1	5054	serpin peptidase inhibitor, clade E (nexin, plasminogen activator inhibitor type 1), member 1	105299725	8.03402	2.88828	5.75343	123279	16229.6	21228.8	26792.3	13.1229	0.801522	4.05338e-61	8.48192e-59
LGALS9	3965	lectin, galactoside-binding, soluble, 9	105291936	0	0	0	561.272	1305.33	1146.26	502.143	13.9815	3.25578	1.29858e-23	3.80671e-22
