## Supplemental Table 6 for "Reprogrammed *Pteropus* Bat Stem Cells Present Distinct Immune Signature and are Highly Permissive for Henipaviruses"

### Sheet: string_kmeans_clusters.tsv-3
The main cluster comprised 20 genes, as illustrated in Figure5b, and is centered on both IRF1 and IRF2.
#clustering method	cluster number	cluster color	gene count	protein name	protein identifier	protein description
kmeans	1	Red	55	FNDC3B	9606.ENSP00000338523	Fibronectin type III domain-containing protein 3B; May be a positive regulator of adipogenesis; Fibronectin type III domain containing
kmeans	1	Red	55	MYOF	9606.ENSP00000352208	Myoferlin; Calcium/phospholipid-binding protein that plays a role in the plasmalemma repair mechanism of endothelial cells that permits rapid resealing of membranes disrupted by mechanical stress. Involved in endocytic recycling. Implicated in VEGF signal transduction by regulating the levels of the receptor KDR (By similarity); Ferlin family
kmeans	1	Red	55	SP110	9606.ENSP00000258381	Sp110 nuclear body protein; Transcription factor. May be a nuclear hormone receptor coactivator. Enhances transcription of genes with retinoic acid response elements (RARE); Bromodomain containing
kmeans	1	Red	55	SECTM1	9606.ENSP00000269389	Secreted and transmembrane protein 1; May be involved in thymocyte signaling
kmeans	1	Red	55	OPTN	9606.ENSP00000368022	Optineurin; Plays an important role in the maintenance of the Golgi complex, in membrane trafficking, in exocytosis, through its interaction with myosin VI and Rab8. Links myosin VI to the Golgi complex and plays an important role in Golgi ribbon formation. Plays a role in the activation of innate immune response during viral infection. Mechanistically, recruits TBK1 at the Golgi apparatus, promo…
kmeans	1	Red	55	ALDH1A1	9606.ENSP00000297785	Retinal dehydrogenase 1; Can convert/oxidize retinaldehyde to retinoic acid. Binds free retinal and cellular retinol-binding protein-bound retinal (By similarity). May have a broader specificity and oxidize other aldehydes in vivo
kmeans	1	Red	55	HEG1	9606.ENSP00000311502	Protein HEG homolog 1; Receptor component of the CCM signaling pathway which is a crucial regulator of heart and vessel formation and integrity May act through the stabilization of endothelial cell junctions
kmeans	1	Red	55	RTP4	9606.ENSP00000259030	Receptor-transporting protein 4; Probable chaperone protein which facilitates trafficking and functional cell surface expression of some G-protein coupled receptors (GPCRs). Promotes functional expression of the bitter taste receptor TAS2R16. Also promotes functional expression of the opioid receptor heterodimer OPRD1-OPRM1 (By similarity); Receptor transporter proteins
kmeans	1	Red	55	LGALS9	9606.ENSP00000378856	Galectin-9; Binds galactosides. Has high affinity for the Forssman pentasaccharide. Ligand for HAVCR2/TIM3. Binding to HAVCR2 induces T-helper type 1 lymphocyte (Th1) death. Also stimulates bactericidal activity in infected macrophages by causing macrophage activation and IL1B secretion which restricts intracellular bacterial growth (By similarity). Ligand for P4HB; the interaction retains P4HB a…
kmeans	1	Red	55	CEBPD	9606.ENSP00000386165	CCAAT/enhancer-binding protein delta; Transcription activator that recognizes two different DNA motifs: the CCAAT homology common to many promoters and the enhanced core homology common to many enhancers. Important transcription factor regulating the expression of genes involved in immune and inflammatory responses. Transcriptional activator that enhances IL6 transcription alone and as heterodime…
kmeans	1	Red	55	VMP1	9606.ENSP00000262291	Vacuole membrane protein 1; Stress-induced protein that, when overexpressed, promotes formation of intracellular vacuoles followed by cell death. May be involved in the cytoplasmic vacuolization of acinar cells during the early stage of acute pancreatitis. Plays a role in the initial stages of the autophagic process through its interaction with BECN1 (By similarity). Involved in cell-cell adhesio…
kmeans	1	Red	55	FNDC4	9606.ENSP00000264703	Fibronectin type III domain-containing protein 4; Acts as an anti-inflammatory factor in the intestine and colon. Binds to and acts on macrophages to downregulate pro- inflammatory gene expression. Affects key macrophage functions, including phagocytosis, by downregulating many key pathways for macrophage activation, partly via by STAT3 activation and signaling. May be required to dampen the immu…
kmeans	1	Red	55	PDGFRL	9606.ENSP00000444211	Platelet-derived growth factor receptor-like protein; Platelet derived growth factor receptor like; I-set domain containing
kmeans	1	Red	55	EHD4	9606.ENSP00000220325	EH domain-containing protein 4; ATP- and membrane-binding protein that probably controls membrane reorganization/tubulation upon ATP hydrolysis. Plays a role in early endosomal transport; EF-hand domain containing
kmeans	1	Red	55	SCARB2	9606.ENSP00000264896	Lysosome membrane protein 2; Acts as a lysosomal receptor for glucosylceramidase (GBA) targeting; Belongs to the CD36 family
kmeans	1	Red	55	CCDC109B	9606.ENSP00000378145	Calcium uniporter regulatory subunit MCUb, mitochondrial; Negatively regulates the activity of MCU, the mitochondrial inner membrane calcium uniporter, and thereby modulates calcium uptake into the mitochondrion. Does not form functional calcium channels by itself. Mitochondrial calcium homeostasis plays key roles in cellular physiology and regulates cell bioenergetics, cytoplasmic calcium signal…
kmeans	1	Red	55	CCND3	9606.ENSP00000362082	G1/S-specific cyclin-D3; Regulatory component of the cyclin D3-CDK4 (DC) complex that phosphorylates and inhibits members of the retinoblastoma (RB) protein family including RB1 and regulates the cell-cycle during G(1)/S transition. Phosphorylation of RB1 allows dissociation of the transcription factor E2F from the RB/E2F complex and the subsequent transcription of E2F target genes which are resp…
kmeans	1	Red	55	CLEC2B	9606.ENSP00000228438	C-type lectin domain family 2 member B
kmeans	1	Red	55	SPATS2L	9606.ENSP00000482515	SPATS2-like protein; Spermatogenesis associated serine rich 2 like; Belongs to the SPATS2 family
kmeans	1	Red	55	ENPP1	9606.ENSP00000354238	Ectonucleotide pyrophosphatase/phosphodiesterase family member 1; By generating PPi, plays a role in regulating pyrophosphate levels, and functions in bone mineralization and soft tissue calcification. PPi inhibits mineralization by binding to nascent hydroxyapatite (HA) crystals, thereby preventing further growth of these crystals. Preferentially hydrolyzes ATP, but can also hydrolyze other nucl…
kmeans	1	Red	55	SAMD4A	9606.ENSP00000375919	Protein Smaug homolog 1; Acts as a translational repressor of SRE-containing messengers; Belongs to the SMAUG family
kmeans	1	Red	55	LMO2	9606.ENSP00000257818	Rhombotin-2; Acts with TAL1/SCL to regulate red blood cell development. Also acts with LDB1 to maintain erythroid precursors in an immature state; LIM domain containing
kmeans	1	Red	55	GEM	9606.ENSP00000297596	GTP-binding protein GEM; Could be a regulatory protein, possibly participating in receptor-mediated signal transduction at the plasma membrane. Has guanine nucleotide-binding activity but undetectable intrinsic GTPase activity; RGK type GTPase family
kmeans	1	Red	55	SOCS2	9606.ENSP00000481249	Suppressor of cytokine signaling 2; SOCS family proteins form part of a classical negative feedback system that regulates cytokine signal transduction. SOCS2 appears to be a negative regulator in the growth hormone/IGF1 signaling pathway. Probable substrate recognition component of a SCF-like ECS (Elongin BC-CUL2/5-SOCS-box protein) E3 ubiquitin- protein ligase complex which mediates the ubiquiti…
kmeans	1	Red	55	SAT1	9606.ENSP00000368572	Diamine acetyltransferase 1; Enzyme which catalyzes the acetylation of polyamines. Substrate specificity: norspermidine = spermidine >> spermine > N(1)-acetylspermine > putrescine. This highly regulated enzyme allows a fine attenuation of the intracellular concentration of polyamines. Also involved in the regulation of polyamine transport out of cells. Acts on 1,3-diaminopropane, 1,5-diaminopenta…
kmeans	1	Red	55	SERPINB9	9606.ENSP00000370074	Serpin B9; Granzyme B inhibitor; Serpin peptidase inhibitors
kmeans	1	Red	55	CD9	9606.ENSP00000371958	CD9 antigen; Involved in platelet activation and aggregation. Regulates paranodal junction formation. Involved in cell adhesion, cell motility and tumor metastasis. Required for sperm-egg fusion; Belongs to the tetraspanin (TM4SF) family
kmeans	1	Red	55	LGALS3	9606.ENSP00000254301	Galectin-3; Galactose-specific lectin which binds IgE. May mediate with the alpha-3, beta-1 integrin the stimulation by CSPG4 of endothelial cells migration. Together with DMBT1, required for terminal differentiation of columnar epithelial cells during early embryogenesis (By similarity). In the nucleus: acts as a pre-mRNA splicing factor. Involved in acute inflammatory responses including neutro…
kmeans	1	Red	55	RNF19B	9606.ENSP00000362555	E3 ubiquitin-protein ligase RNF19B; E3 ubiquitin-protein ligase which accepts ubiquitin from E2 ubiquitin-conjugating enzymes UBE2L3 and UBE2L6 in the form of a thioester and then directly transfers the ubiquitin to targeted substrates, such as UCKL1. Involved in the cytolytic activity of natural killer cells and cytotoxic T-cells. Protects against staurosporin-induced cell death
kmeans	1	Red	55	STEAP4	9606.ENSP00000369419	Metalloreductase STEAP4; Metalloreductase that has the ability to reduce both Fe(3+) to Fe(2+) and Cu(2+) to Cu(1+) (By similarity). Uses NADP(+) as acceptor (By similarity). Plays a role in systemic metabolic homeostasis, integrating inflammatory and metabolic responses (By similarity). Associated with obesity and insulin- resistance. Involved in inflammatory arthritis, through the regulation of…
kmeans	1	Red	55	ABCA9	9606.ENSP00000342216	ATP-binding cassette sub-family A member 9; May play a role in monocyte differentiation and lipid homeostasis; Belongs to the ABC transporter superfamily. ABCA family
kmeans	1	Red	55	UBA7	9606.ENSP00000333266	Ubiquitin-like modifier-activating enzyme 7; Activates ubiquitin by first adenylating with ATP its C- terminal glycine residue and thereafter linking this residue to the side chain of a cysteine residue in E1, yielding a ubiquitin- E1 thioester and free AMP. Catalyzes the ISGylation of influenza A virus NS1 protein; Ubiquitin like modifier activating enzymes
kmeans	1	Red	55	ELF1	9606.ENSP00000239882	ETS-related transcription factor Elf-1; Transcription factor that activates the LYN and BLK promoters. Appears to be required for the T-cell-receptor-mediated trans activation of HIV-2 gene expression. Binds specifically to two purine-rich motifs in the HIV-2 enhancer; Belongs to the ETS family
kmeans	1	Red	55	IGFBP2	9606.ENSP00000233809	Insulin-like growth factor-binding protein 2; Inhibits IGF-mediated growth and developmental rates. IGF-binding proteins prolong the half-life of the IGFs and have been shown to either inhibit or stimulate the growth promoting effects of the IGFs on cell culture. They alter the interaction of IGFs with their cell surface receptors
kmeans	1	Red	55	C1S	9606.ENSP00000385035	Complement C1s subcomponent; C1s B chain is a serine protease that combines with C1q and C1r to form C1, the first component of the classical pathway of the complement system. C1r activates C1s so that it can, in turn, activate C2 and C4
kmeans	1	Red	55	FAM46C	9606.ENSP00000358458	Putative nucleotidyltransferase FAM46C; Probable nucleotidyltransferase that may act as a non- canonical poly(A) RNA polymerase; Belongs to the FAM46 family
kmeans	1	Red	55	MAFB	9606.ENSP00000362410	Transcription factor MafB; Acts as a transcriptional activator or repressor. Plays a pivotal role in regulating lineage- specific hematopoiesis by repressing ETS1-mediated transcription of erythroid-specific genes in myeloid cells. Required for monocytic, macrophage, osteoclast, podocyte and islet beta cell differentiation. Involved in renal tubule survival and F4/80 maturation. Activates the ins…
kmeans	1	Red	55	BCL3	9606.ENSP00000164227	B-cell lymphoma 3 protein; Contributes to the regulation of transcriptional activation of NF-kappa-B target genes. In the cytoplasm, inhibits the nuclear translocation of the NF-kappa-B p50 subunit. In the nucleus, acts as transcriptional activator that promotes transcription of NF-kappa-B target genes. Contributes to the regulation of cell proliferation (By similarity); Ankyrin repeat domain con…
kmeans	1	Red	55	MAFF	9606.ENSP00000345393	Transcription factor MafF; Interacts with the upstream promoter region of the oxytocin receptor gene. May be a transcriptional enhancer in the up-regulation of the oxytocin receptor gene at parturition. Since it lacks a putative transactivation domain, it may behave as a transcriptional repressor when it dimerize among himself. May also serve as a transcriptional activator by dimerizing with othe…
kmeans	1	Red	55	TNFAIP6	9606.ENSP00000243347	Tumor necrosis factor-inducible gene 6 protein; Possibly involved in cell-cell and cell-matrix interactions during inflammation and tumorigenesis
kmeans	1	Red	55	DDX58	9606.ENSP00000369213	Probable ATP-dependent RNA helicase DDX58; Innate immune receptor which acts as a cytoplasmic sensor of viral nucleic acids and plays a major role in sensing viral infection and in the activation of a cascade of antiviral responses including the induction of type I interferons and proinflammatory cytokines. Its ligands include: 5'- triphosphorylated ssRNA and dsRNA and short dsRNA (<1 kb in lengt…
kmeans	1	Red	55	ETV7	9606.ENSP00000341843	Transcription factor ETV7; Transcriptional repressor; binds to the DNA sequence 5'- CCGGAAGT-3'. Isoform A does not seem to have a repressor activity. Isoform C does not seem to have a repressor activity; Belongs to the ETS family
kmeans	1	Red	55	ETV6	9606.ENSP00000379658	Transcription factor ETV6; Transcriptional repressor; binds to the DNA sequence 5'- CCGGAAGT-3'. Plays a role in hematopoiesis and malignant transformation; Belongs to the ETS family
kmeans	1	Red	55	SPSB1	9606.ENSP00000330221	SPRY domain-containing SOCS box protein 1; Probable substrate recognition component of a SCF-like ECS (Elongin BC-CUL2/5-SOCS-box protein) E3 ubiquitin-protein ligase complex which mediates the ubiquitination and subsequent proteasomal degradation of target proteins; Belongs to the SPSB family
kmeans	1	Red	55	TYMP	9606.ENSP00000379038	Thymidine phosphorylase; May have a role in maintaining the integrity of the blood vessels. Has growth promoting activity on endothelial cells, angiogenic activity in vivo and chemotactic activity on endothelial cells in vitro; Minor histocompatibility antigens
kmeans	1	Red	55	ABLIM3	9606.ENSP00000425394	Actin-binding LIM protein 3; May act as scaffold protein. May stimulate ABRA activity and ABRA-dependent SRF transcriptional activity; LIM domain containing
kmeans	1	Red	55	JUNB	9606.ENSP00000303315	Transcription factor jun-B; Transcription factor involved in regulating gene activity following the primary growth factor response. Binds to the DNA sequence 5'-TGA[CG]TCA-3'; Belongs to the bZIP family. Jun subfamily
kmeans	1	Red	55	CFB	9606.ENSP00000416561	Complement factor B; Factor B which is part of the alternate pathway of the complement system is cleaved by factor D into 2 fragments: Ba and Bb. Bb, a serine protease, then combines with complement factor 3b to generate the C3 or C5 convertase. It has also been implicated in proliferation and differentiation of preactivated B- lymphocytes, rapid spreading of peripheral blood monocytes, stimulati…
kmeans	1	Red	55	CD163	9606.ENSP00000352071	Scavenger receptor cysteine-rich type 1 protein M130; Acute phase-regulated receptor involved in clearance and endocytosis of hemoglobin/haptoglobin complexes by macrophages and may thereby protect tissues from free hemoglobin-mediated oxidative damage. May play a role in the uptake and recycling of iron, via endocytosis of hemoglobin/haptoglobin and subsequent breakdown of heme. Binds hemoglobin…
kmeans	1	Red	55	FAM46A	9606.ENSP00000318298	Putative nucleotidyltransferase FAM46A; Probable nucleotidyltransferase that may act as a non- canonical poly(A) RNA polymerase; Belongs to the FAM46 family
kmeans	1	Red	55	ANGPTL1	9606.ENSP00000234816	Angiopoietin-related protein 1; Fibrinogen C domain containing; Angiopoietin like
kmeans	1	Red	55	MAP3K14	9606.ENSP00000482657	Mitogen-activated protein kinase kinase kinase 14; Lymphotoxin beta-activated kinase which seems to be exclusively involved in the activation of NF-kappa-B and its transcriptional activity. Promotes proteolytic processing of NFKB2/P100, which leads to activation of NF-kappa-B via the non- canonical pathway. Could act in a receptor-selective manner; Belongs to the protein kinase superfamily. STE S…
kmeans	1	Red	55	TRIM56	9606.ENSP00000305161	E3 ubiquitin-protein ligase TRIM56; E3 ubiquitin-protein ligase that plays a key role in innate antiviral immunity. In response to pathogen- and host-derived double-stranded DNA (dsDNA), targets TMEM173/STING to 'Lys-63'-linked ubiquitination, thereby promoting its homodimerization, a step required for the production of type I interferon IFN-beta (By similarity). Independently of its E3 ubiquitin…
kmeans	1	Red	55	DTX3L	9606.ENSP00000296161	E3 ubiquitin-protein ligase DTX3L; E3 ubiquitin-protein ligase which, in association with ADP-ribosyltransferase PARP9, plays a role in DNA damage repair and in interferon-mediated antiviral responses. Monoubiquitinates several histones, including histone H2A, H2B, H3 and H4. In response to DNA damage, mediates monoubiquitination of 'Lys-91' of histone H4 (H4K91ub1). The exact role of H4K91ub1 in…
kmeans	1	Red	55	KIAA0040	9606.ENSP00000464040	Uncharacterized protein KIAA0040; KIAA0040
kmeans	2	Green	20	IFI30	9606.ENSP00000384886	Gamma-interferon-inducible lysosomal thiol reductase; Lysosomal thiol reductase that can reduce protein disulfide bonds. May facilitate the complete unfolding of proteins destined for lysosomal degradation. Plays an important role in antigen processing. Facilitates the generation of MHC class II- restricted epitodes from disulfide bond-containing antigen by the endocytic reduction of disulfide bo…
kmeans	2	Green	20	GBP5	9606.ENSP00000359488	Guanylate-binding protein 5; As an activator of NLRP3 inflammasome assembly, plays a role in innate immunity and inflammation. Promotes selective NLRP3 inflammasome assembly in response to microbial and soluble, but not crystalline, agents. Hydrolyzes GTP, but in contrast to other family members, does not produce GMP
kmeans	2	Green	20	IFIT3	9606.ENSP00000360883	Interferon-induced protein with tetratricopeptide repeats 3; IFN-induced antiviral protein which acts as an inhibitor of cellular as well as viral processes, cell migration, proliferation, signaling, and viral replication. Enhances MAVS- mediated host antiviral responses by serving as an adapter bridging TBK1 to MAVS which leads to the activation of TBK1 and phosphorylation of IRF3 and phosphoryl…
kmeans	2	Green	20	CD38	9606.ENSP00000226279	ADP-ribosyl cyclase/cyclic ADP-ribose hydrolase 1; Synthesizes the second messagers cyclic ADP-ribose and nicotinate-adenine dinucleotide phosphate, the former a second messenger for glucose-induced insulin secretion. Also has cADPr hydrolase activity. Also moonlights as a receptor in cells of the immune system; Belongs to the ADP-ribosyl cyclase family
kmeans	2	Green	20	CD274	9606.ENSP00000370989	Programmed cell death 1 ligand 1; Involved in the costimulatory signal, essential for T- cell proliferation and production of IL10 and IFNG, in an IL2- dependent and a PDCD1-independent manner. Interaction with PDCD1 inhibits T-cell proliferation and cytokine production; Belongs to the immunoglobulin superfamily. BTN/MOG family
kmeans	2	Green	20	IRF1	9606.ENSP00000245414	Interferon regulatory factor 1; Transcriptional regulator which displays a remarkable functional diversity in the regulation of cellular responses. These include the regulation of IFN and IFN-inducible genes, host response to viral and bacterial infections, regulation of many genes expressed during hematopoiesis, inflammation, immune responses and cell proliferation and differentiation, regulatio…
kmeans	2	Green	20	IFIH1	9606.ENSP00000263642	Interferon-induced helicase C domain-containing protein 1; Innate immune receptor which acts as a cytoplasmic sensor of viral nucleic acids and plays a major role in sensing viral infection and in the activation of a cascade of antiviral responses including the induction of type I interferons and proinflammatory cytokines. Its ligands include mRNA lacking 2'-O- methylation at their 5' cap and lon…
kmeans	2	Green	20	VAMP5	9606.ENSP00000305647	Vesicle-associated membrane protein 5; May participate in trafficking events that are associated with myogenesis, such as myoblast fusion and/or GLUT4 trafficking; Belongs to the synaptobrevin family
kmeans	2	Green	20	IRF2	9606.ENSP00000377218	Interferon regulatory factor 2; Specifically binds to the upstream regulatory region of type I IFN and IFN-inducible MHC class I genes (the interferon consensus sequence (ICS)) and represses those genes. Also acts as an activator for several genes including H4 and IL7. Constitutively binds to the ISRE promoter to activate IL7. Involved in cell cycle regulation through binding the site II (HiNF-M)…
kmeans	2	Green	20	TRIM14	9606.ENSP00000344208	Tripartite motif-containing protein 14; Plays a role in the innate immune defense against viruses. Facilitates the type I IFN response by interacting with MAVS at the outer mitochondria membrane and thereby recruiting NF- kappa-B essential modulator IKBKG/NEMO to the MAVS signalosome, leading to the activation of both the IFN regulatory factor 3/IRF3 and NF-kappa-B pathways. Positively regulates …
kmeans	2	Green	20	CD80	9606.ENSP00000264246	T-lymphocyte activation antigen CD80; Involved in the costimulatory signal essential for T- lymphocyte activation. T-cell proliferation and cytokine production is induced by the binding of CD28, binding to CTLA-4 has opposite effects and inhibits T-cell activation; C2-set domain containing
kmeans	2	Green	20	IFI35	9606.ENSP00000395590	Interferon-induced 35 kDa protein; Not yet known
kmeans	2	Green	20	JAK2	9606.ENSP00000371067	Tyrosine-protein kinase JAK2; Non-receptor tyrosine kinase involved in various processes such as cell growth, development, differentiation or histone modifications. Mediates essential signaling events in both innate and adaptive immunity. In the cytoplasm, plays a pivotal role in signal transduction via its association with type I receptors such as growth hormone (GHR), prolactin (PRLR), leptin (…
kmeans	2	Green	20	TNFSF10	9606.ENSP00000241261	Tumor necrosis factor ligand superfamily member 10; Cytokine that binds to TNFRSF10A/TRAILR1, TNFRSF10B/TRAILR2, TNFRSF10C/TRAILR3, TNFRSF10D/TRAILR4 and possibly also to TNFRSF11B/OPG. Induces apoptosis. Its activity may be modulated by binding to the decoy receptors TNFRSF10C/TRAILR3, TNFRSF10D/TRAILR4 and TNFRSF11B/OPG that cannot induce apoptosis; CD molecules
kmeans	2	Green	20	XAF1	9606.ENSP00000354822	XIAP-associated factor 1; Seems to function as a negative regulator of members of the IAP (inhibitor of apoptosis protein) family. Inhibits anti- caspase activity of BIRC4. Induces cleavage and inactivation of BIRC4 independent of caspase activation. Mediates TNF-alpha- induced apoptosis and is involved in apoptosis in trophoblast cells. May inhibit BIRC4 indirectly by activating the mitochondria…
kmeans	2	Green	20	ISG20	9606.ENSP00000306565	Interferon-stimulated gene 20 kDa protein; Interferon-induced antiviral exoribonuclease that acts on single-stranded RNA and also has minor activity towards single- stranded DNA. Exhibits antiviral activity against RNA viruses including hepatitis C virus (HCV), hepatitis A virus (HAV) and yellow fever virus (YFV) in an exonuclease-dependent manner. May also play additional roles in the maturation…
kmeans	2	Green	20	IL15RA	9606.ENSP00000380421	Interleukin 15 receptor subunit alpha; CD molecules
kmeans	2	Green	20	BST2	9606.ENSP00000252593	Bone marrow stromal antigen 2; IFN-induced antiviral host restriction factor which efficiently blocks the release of diverse mammalian enveloped viruses by directly tethering nascent virions to the membranes of infected cells. Acts as a direct physical tether, holding virions to the cell membrane and linking virions to each other. The tethered virions can be internalized by endocytosis and subseq…
kmeans	2	Green	20	CCL5	9606.ENSP00000474412	C-C motif chemokine 5; Chemoattractant for blood monocytes, memory T-helper cells and eosinophils. Causes the release of histamine from basophils and activates eosinophils. May activate several chemokine receptors including CCR1, CCR3, CCR4 and CCR5. One of the major HIV-suppressive factors produced by CD8+ T-cells. Recombinant RANTES protein induces a dose-dependent inhibition of different strai…
kmeans	2	Green	20	IFI6	9606.ENSP00000342513	Interferon alpha inducible protein 6
kmeans	3	Dark Cyan	8	SERPING1	9606.ENSP00000278407	Plasma protease C1 inhibitor; Activation of the C1 complex is under control of the C1- inhibitor. It forms a proteolytically inactive stoichiometric complex with the C1r or C1s proteases. May play a potentially crucial role in regulating important physiological pathways including complement activation, blood coagulation, fibrinolysis and the generation of kinins. Very efficient inhibitor of FXIIa…
kmeans	3	Dark Cyan	8	CDKN1A	9606.ENSP00000384849	Cyclin-dependent kinase inhibitor 1; May be involved in p53/TP53 mediated inhibition of cellular proliferation in response to DNA damage. Binds to and inhibits cyclin-dependent kinase activity, preventing phosphorylation of critical cyclin-dependent kinase substrates and blocking cell cycle progression. Functions in the nuclear localization and assembly of cyclin D-CDK4 complex and promotes its k…
kmeans	3	Dark Cyan	8	ADM	9606.ENSP00000436607	ADM; AM and PAMP are potent hypotensive and vasodilatator agents. Numerous actions have been reported most related to the physiologic control of fluid and electrolyte homeostasis. In the kidney, am is diuretic and natriuretic, and both am and pamp inhibit aldosterone secretion by direct adrenal actions. In pituitary gland, both peptides at physiologically relevant doses inhibit basal ACTH secreti…
kmeans	3	Dark Cyan	8	EPAS1	9606.ENSP00000263734	Endothelial PAS domain-containing protein 1; Transcription factor involved in the induction of oxygen regulated genes. Binds to core DNA sequence 5'-[AG]CGTG-3' within the hypoxia response element (HRE) of target gene promoters. Regulates the vascular endothelial growth factor (VEGF) expression and seems to be implicated in the development of blood vessels and the tubular system of lung. May also…
kmeans	3	Dark Cyan	8	THBD	9606.ENSP00000366307	Thrombomodulin; Thrombomodulin is a specific endothelial cell receptor that forms a 1:1 stoichiometric complex with thrombin. This complex is responsible for the conversion of protein C to the activated protein C (protein Ca). Once evolved, protein Ca scissions the activated cofactors of the coagulation mechanism, factor Va and factor VIIIa, and thereby reduces the amount of thrombin generated; C…
kmeans	3	Dark Cyan	8	SERPINE1	9606.ENSP00000223095	Plasminogen activator inhibitor 1; Serine protease inhibitor. This inhibitor acts as 'bait' for tissue plasminogen activator, urokinase, protein C and matriptase-3/TMPRSS7. Its rapid interaction with PLAT may function as a major control point in the regulation of fibrinolysis; Serpin peptidase inhibitors
kmeans	3	Dark Cyan	8	TIMP1	9606.ENSP00000218388	Metalloproteinase inhibitor 1; Metalloproteinase inhibitor that functions by forming one to one complexes with target metalloproteinases, such as collagenases, and irreversibly inactivates them by binding to their catalytic zinc cofactor. Acts on MMP1, MMP2, MMP3, MMP7, MMP8, MMP9, MMP10, MMP11, MMP12, MMP13 and MMP16. Does not act on MMP14. Also functions as a growth factor that regulates cell d…
kmeans	3	Dark Cyan	8	VEGFC	9606.ENSP00000480043	Vascular endothelial growth factor C; Growth factor active in angiogenesis, and endothelial cell growth, stimulating their proliferation and migration and also has effects on the permeability of blood vessels. May function in angiogenesis of the venous and lymphatic vascular systems during embryogenesis, and also in the maintenance of differentiated lymphatic endothelium in adults. Binds and acti…
